# Altered Mediator dynamics during heat shock in budding yeast

**DOI:** 10.1101/2020.08.25.267088

**Authors:** Debasish Sarkar, Z. Iris Zhu, Emily Paul, David Landsman, Randall H. Morse

## Abstract

The Mediator complex is central to transcription by RNA polymerase II (Pol II) in eukaryotes. In yeast, Mediator is recruited by activators via its tail module and then facilitates assembly of the pre-initiation complex (PIC), including Pol II, setting the stage for productive transcription. Mediator occupies proximal promoter regions only transiently prior to Pol II escape; interruption of the transcription cycle by inactivation or depletion of Kin28 inhibits Pol II escape and stabilizes Mediator occupancy at promoters. However, whether Mediator occupancy and dynamics differ for gene cohorts induced by stress or alternative growth conditions has not been examined on a genome-wide scale. Here we investigate Mediator occupancy following heat shock or CdCl_2_ induction, with or without depletion of Kin28. We find that Pol II occupancy exhibits similar dependence on Mediator under normal and heat shock conditions; however, Mediator occupancy does not increase upon Kin28 depletion at most genes active during heat shock, indicating altered dynamics. Furthermore, Mediator occupancy persists at genes repressed by heat shock or CdCl_2_ induction and exhibits peaks upstream of the proximal promoter whether or not Kin28 is depleted, suggesting that Mediator is recruited by activators but is unable to engage PIC components at these repressed targets. Finally, we show a reduced dependence on PIC components for Mediator occupancy at promoters after heat shock, further supporting an altered dynamics or stronger engagement with activators under these conditions.
