## Supplementary material for "Altered Mediator dynamics during heat shock in budding yeast": Table S1

### Sheet: tableS1
Table S1. Ratios of Med15 occupancy in kin28-AA yeast compared to the parent strain YFR1321 without and with heat shock.
Coverage is calculated as average RPM (normalized by total library size of each data set)
	No heat shock						15 min heat shock
	Top 300 Med15 occupied promoters						Top 300 Med15 occupied promoters
	YFR1321(RPM)	kin28AA(RPM)	kin28AA/YFR1321				YFR1321(RPM)	kin28AA(RPM)	kin28AA/YFR1321
YPR036W-A	43.4188	75.3457	1.73533			YPR036W-A	79.3779	31.2762	0.394017
YBL002W	3.81509	47.4969	12.4498			YAL003W	42.2331	26.47	0.62676
YNL030W	4.1478	45.746	11.029			YHR054C	22.0695	24.5196	1.11102
YDR525W-A	12.1144	45.0263	3.71676			YNL030W	15.3055	22.1093	1.44454
YKL096W-A	12.0885	42.9478	3.55278			YAL005C	37.524	21.4893	0.572683
YNL031C	4.19585	42.7497	10.1886			YKL096W-A	36.2544	21.4227	0.590899
YAL003W	10.7466	42.3008	3.93622			YNL031C	14.2966	21.0913	1.47527
YBL003C	3.95926	41.4112	10.4593			YDR406W	36.4474	19.7292	0.541306
YAL005C	10.351	39.4379	3.81006			YBL002W	7.1737	19.6753	2.7427
YDR011W	14.3324	34.8928	2.43453			YOR153W	52.5958	18.7889	0.357231
YBR009C	3.13118	30.275	9.66887			YDR011W	27.6826	18.6478	0.673629
YDR225W	3.52674	30.2183	8.56836			YDR171W	24.2023	18.4924	0.764073
YOR247W	6.86124	28.3138	4.12663			YBL003C	8.54141	18.4289	2.1576
YOR246C	6.28084	27.505	4.3792			YDR525W-A	28.2649	18.107	0.64062
YEL046C	9.73734	27.1775	2.79106			YNL037C	16.3482	17.6282	1.07829
YDR224C	3.00549	26.3243	8.75874			YMR135C	25.2451	16.9511	0.671461
YMR013C-A	2.52121	25.8714	10.2615			YLL026W	19.1682	16.8781	0.880526
YDL133W	4.61729	25.6288	5.55061			YHR054W-A	22.4013	16.7116	0.746011
YLR055C	10.4767	25.6086	2.44434			YPL250C	30.8784	16.6212	0.538281
YLR056W	10.7318	25.0505	2.33424			YKR040C	20.255	15.9331	0.786625
YJR045C	4.67644	24.7756	5.29796			YGR210C	23.83	15.6238	0.655639
YDR154C	4.28088	24.6906	5.76766			YNL007C	16.5276	15.5319	0.939753
YFR033C	11.0386	24.541	2.2232			YKR042W	19.9503	15.4986	0.776861
YLR112W	8.32517	24.537	2.94733			YBR009C	5.28802	15.4605	2.92369
YDR472W	2.66908	23.8374	8.93095			YPR065W	34.0268	15.4209	0.453198
YLR110C	10.9906	23.4412	2.13285			YDR154C	9.12031	15.3939	1.68787
YKR042W	9.02756	22.867	2.53302			YNL006W	12.6175	15.3701	1.21816
YLR027C	3.62655	22.7699	6.27867			YMR251W-A	28.4714	15.256	0.535835
YKR040C	9.19391	22.3494	2.43089			YEL046C	27.7063	15.2322	0.549774
YPR065W	14.0515	21.9369	1.56118			YPL135W	27.8586	14.9388	0.536237
YNL289W	7.44163	21.8479	2.93591			YJR045C	9.97683	14.9277	1.49624
YOR272W	3.88532	21.6134	5.56283			YPL137C	27.537	14.7945	0.53726
YGR142W	5.78547	21.4962	3.71554			YDR225W	5.96849	14.7279	2.46761
YEL044W	8.1736	21.484	2.62847			YLR056W	27.9703	14.701	0.525592
YDR406W	11.4379	21.0109	1.83696			YGR142W	32.3747	14.6867	0.453647
YDR156W	3.59697	20.8128	5.78619			YLR108C	14.4253	14.6375	1.01472
YHR054W-A	23.9811	20.3639	0.849167			YER103W	19.7776	14.6312	0.739786
YOR277C	2.25874	19.7816	8.75783			YNL036W	12.9526	14.1888	1.09544
YOR278W	2.08129	19.2883	9.26747			YLL039C	20.343	14.1365	0.694906
YGR210C	4.33633	19.2883	4.44807			YLR110C	21.7648	13.9541	0.64113
YNL007C	5.34186	18.9891	3.55477			YER137C	8.76485	13.8859	1.58427
YMR135C	9.25676	18.8152	2.03259			YLR055C	29.0604	13.6719	0.470463
YPR131C	3.8003	18.6777	4.9148			YOR349W	24.1109	13.6497	0.566119
YJR105W	4.0295	18.6737	4.63424			YEL044W	26.2979	13.5402	0.514879
YHR054C	21.3748	18.6332	0.871737			YJR046W	9.46563	13.453	1.42125
YPL265W	7.56363	18.4027	2.43306			YBR126W-B	7.86094	13.4308	1.70855
YBR010W	3.98883	18.2572	4.57707			YLR304C	20.9422	13.1993	0.630274
YOR299W	5.72263	17.9377	3.13452			YFR033C	19.1953	13.166	0.685897
YLL039C	6.12927	17.869	2.91535			YDR224C	4.44505	13.0915	2.94518
YPR042C	3.65243	17.8124	4.87686			YPL250W-A	26.4401	13.0915	0.495138
YML025C	3.99253	17.7962	4.45737			YMR136W	21.0742	12.9662	0.615264
YJL192C	2.59145	17.7274	6.84075			YJR105W	8.38229	12.944	1.54421
YMR070W	7.60429	17.6951	2.32699			YOR136W	20.976	12.8108	0.610736
YDL020C	4.98327	17.3069	3.473			YDR309C	17.7294	12.6602	0.714077
YMR013C	3.81509	17.2786	4.52902			YBR010W	3.30755	12.592	3.80704
YLR074C	3.51195	16.7165	4.7599			YDR258C	13.9039	12.5413	0.901995
YJR121W	6.05164	16.5184	2.72957			YOR348C	19.9469	12.3652	0.619909
YPL256C	6.93887	16.3324	2.35375			YBR072W	25.8612	12.3208	0.476422
YEL034W	7.3677	16.2636	2.20742			YOR247W	17.5872	12.3002	0.699384
YOR227W	2.14414	16.1989	7.55499			YLR109W	15.0617	12.2289	0.811917
YHR021W-A	4.01841	16.1383	4.01609			YLL028W	26.5518	12.1876	0.459013
YKL225W	8.37517	15.9284	1.90186			YNL063W	6.62188	12.167	1.8374
YMR136W	6.66161	15.831	2.37645			YPL239W	28.3529	12.1036	0.426892
YPL250C	9.15325	15.5196	1.69553			YDR156W	7.23802	12.102	1.67201
YMR108W	5.08308	15.3902	3.02773			YPR126C	13.7685	12.018	0.872861
YGR055W	6.3252	15.2851	2.41653			YDL020C	21.7445	12.0164	0.552617
YLR109W	5.5267	15.2487	2.75909			YOR299W	6.53386	11.9419	1.82769
YKL211C	2.79108	14.9333	5.35037			YBR126C	6.37136	11.9133	1.86982
YML064C	3.38626	14.7917	4.36817			YJR115W	20.7018	11.8753	0.573634
YHR216W	5.23096	14.5734	2.78599			YOR246C	16.9948	11.8657	0.698199
YNL063W	5.20877	14.4602	2.77612			YOL081W	23.4813	11.8293	0.503775
YOR153W	11.1273	14.4399	1.2977			YFL016C	14.4117	11.8118	0.819599
YBR077C	3.30493	14.1892	4.29336			YPR151C	22.7365	11.8055	0.519232
YKL152C	3.46389	14.1245	4.07765			YLR112W	12.7224	11.7722	0.925312
YCR011C	3.3382	14.1003	4.22392			YNL077W	15.9893	11.6089	0.726038
YBL071W-A	4.65426	13.9749	3.00261			YJL026W	17.4349	11.5803	0.664204
YCL025C	7.17177	13.8455	1.93056			YEL017W	19.3781	11.4392	0.590315
YNL104C	3.4565	13.8334	4.00214			YBR020W	14.3406	11.1982	0.78087
YNL037C	6.38805	13.7566	2.15348			YNL064C	7.97943	11.0729	1.38768
YNL339C	7.78913	13.7323	1.76301			YPL024W	14.0833	10.9413	0.776896
YJL148W	3.4565	13.6353	3.94482			YLR157C-A	24.3378	10.9223	0.448778
YLL026W	4.07386	13.4654	3.30532			YLR157C-B	24.3378	10.9223	0.448778
YEL033W	5.27162	13.3765	2.53745			YLR027C	5.79245	10.8588	1.87465
YLR278C	9.87782	13.3522	1.35174			YBR054W	6.08021	10.8366	1.78228
YJR046W	5.90377	13.3198	2.25616			YDR379C-A	7.23464	10.8287	1.49679
YDR309C	8.11815	13.3037	1.63876			YGL062W	16.3109	10.816	0.663114
YLR105C	3.59328	13.2147	3.67762			YER081W	6.08021	10.8002	1.77628
YOL123W	4.11453	13.1783	3.20288			YOL084W	16.5852	10.7558	0.648517
YJL047C-A	2.4177	13.1217	5.42735			YBL029C-A	18.9177	10.7494	0.56822
YNL337W	8.89447	13.1055	1.47345			YPL265W	24.4596	10.7034	0.437596
YNL064C	3.63025	13.1055	3.6101			YEL034W	16.9	10.6575	0.630618
YLR157C-A	18.9534	13.053	0.688686			YCL025C	17.1302	10.6575	0.622143
YLR157C-B	18.9534	13.053	0.688686			YCR024C-B	6.74375	10.6368	1.57729
YCR012W	3.109	12.9034	4.15032			YDR262W	16.5005	10.594	0.642042
YDR470C	3.65982	12.871	3.51684			YEL059W	11.8557	10.5623	0.890903
YML103C	3.13857	12.867	4.09962			YJR113C	17.8378	10.4814	0.587598
YJR001W	6.53222	12.8467	1.96667			YCR011C	14.08	10.4656	0.743297
YFR001W	6.27715	12.8103	2.04079			YLL027W	19.2867	10.4355	0.541069
YER116C	4.85758	12.7376	2.6222			YNL289W	11.7271	10.4275	0.889183
YJL135W	5.55258	12.6607	2.28015			YMR070W	23.5422	10.353	0.439763
YPR103W	4.49529	12.6324	2.81014			YPL240C	26.3724	10.2737	0.389563
YDR501W	2.34746	12.6324	5.38132			YJL035C	4.74974	10.2674	2.16167
YFL034W	1.94821	12.6041	6.4696			YEL017C-A	19.8182	10.2579	0.517597
YDR448W	4.97218	12.596	2.5333			YOL109W	17.1539	10.1659	0.592628
YFL063W	6.00728	12.5313	2.08602			YPR063C	19.5779	10.1564	0.518768
YLL024C	5.36034	12.4626	2.32496			YLR278C	15.732	10.0961	0.641755
YNL036W	5.38622	12.3898	2.30028			YGR035C	24.6458	10.0041	0.405916
YLR108C	4.7171	12.3453	2.61714			YLR299C-A	12.868	9.9201	0.770914
YKL082C	2.26613	12.2564	5.4085			YEL020C-B	10.3391	9.9201	0.959478
YKL210W	3.00919	12.2483	4.0703			YLL024C	12.438	9.91852	0.797435
YNL103W	2.69866	12.2078	4.52368			YOL123W	6.09037	9.91217	1.62752
YPL061W	6.3252	12.1998	1.92875			YBR126W-A	5.74505	9.84716	1.71402
YMR251W-A	5.37883	12.1917	2.2666			YIL099W	6.13099	9.83765	1.60458
YMR056C	3.77812	12.1917	3.22692			YCR012W	13.65	9.81545	0.71908
YBR118W	4.57662	12.1876	2.66302			YCR021C	18.5081	9.8091	0.52999
YNL006W	5.76329	12.1553	2.10908			YML101C-A	13.4063	9.7647	0.728369
YGR035C	7.49709	12.127	1.61756			YLR300W	12.1198	9.72506	0.802411
YML055W	3.59697	12.0784	3.35794			YDR043C	9.68906	9.72348	1.00355
YBL093C	4.01102	12.0501	3.00426			YML100W	13.3115	9.71872	0.730102
YDR171W	6.05534	12.0501	1.99			YKL152C	9.72292	9.68701	0.996306
YEL017W	8.35474	11.9854	1.43457			YFL014W	10.2477	9.68701	0.94529
YHR142W	4.01102	11.9652	2.98309			YOR192C-A	11.8591	9.67908	0.816172
YPL135W	10.1255	11.9612	1.18129			YOR192C-B	11.8591	9.67908	0.816172
YAL040C	5.27532	11.9571	2.26662			YFL013W-A	3.49714	9.65846	2.76182
YOR292C	5.12375	11.941	2.33051			YPL256C	11.4596	9.63943	0.841164
YBL028C	4.1404	11.8924	2.87229			YBR078W	14.4388	9.59028	0.664202
YLR183C	6.218	11.7671	1.89242			YKR013W	10.3695	9.51416	0.917511
YLR387C	2.94264	11.763	3.99744			YBL015W	14.0495	9.49197	0.67561
YPL239W	5.13484	11.759	2.29004			YBR101C	6.41537	9.45391	1.47364
YBR078W	3.00179	11.7347	3.90924			YBR068C	14.6385	9.43329	0.644415
YPL137C	10.0479	11.666	1.16104			YBR077C	13.755	9.38889	0.682583
YGL136C	2.65429	11.6498	4.38904			YDR072C	17.1268	9.38572	0.548013
YGL001C	5.65609	11.6377	2.05755			YGR027W-A	10.9518	9.33974	0.852802
YNL054W-A	5.1755	11.6296	2.24705			YGR027W-B	10.9518	9.33974	0.852802
YHR001W	7.01281	11.5972	1.65372			YOR082C	10.6675	9.32864	0.874496
YOR348C	9.04234	11.5689	1.27942			YJR121W	11.9911	9.31437	0.77677
YGL125W	8.69115	11.5568	1.32972			YNL339C	16.4667	9.31278	0.565553
YGL062W	7.20874	11.5002	1.59531			YLR283W	11.0568	9.15897	0.828358
YER081W	2.28092	11.4962	5.04014			YGR180C	15.881	9.12726	0.574728
YLL065W	5.11266	11.2859	2.20744			YGL070C	16.6461	9.04797	0.543549
YLR304C	8.5211	11.2374	1.31877			YLR327C	16.6055	9.02577	0.543542
YPL250W-A	7.87416	11.2252	1.42558			YGR067C	15.8911	8.99406	0.565979
YBR188C	3.24948	11.205	3.44825			YOR007C	8.77162	8.96551	1.02211
YOL104C	8.11445	11.1241	1.3709			YPR138C	9.35729	8.96234	0.957792
YDR155C	4.35851	11.0797	2.54207			YDR155C	8.09115	8.94966	1.1061
YBR070C	3.37147	11.0473	3.2767			YGL125W	15.4951	8.94649	0.577377
YER138W-A	5.93704	11.0352	1.8587			YER146W	14.6826	8.90684	0.606628
YDL072C	4.12931	11.015	2.6675			YJL034W	5.70443	8.87196	1.55528
YLR300W	6.81318	10.9664	1.60959			YMR145C	14.9737	8.85293	0.591232
YLR299C-A	6.6727	10.9664	1.64348			YGR250C	20.5258	8.83549	0.430458
YOR349W	11.1052	10.9583	0.98678			YFR001W	7.7086	8.83232	1.14578
YMR058W	7.16438	10.93	1.52561			YNL054W-A	12.2484	8.8006	0.718508
YNL251C	3.4491	10.8734	3.15254			YOR084W	9.81094	8.79426	0.896373
YFR012W	4.43615	10.8613	2.44836			YGR055W	11.9708	8.78633	0.733978
YER137C	3.16445	10.7683	3.4029			YIL177W-A	11.5578	8.78316	0.759933
YGL089C	3.2273	10.7319	3.32535			YER088C	11.6797	8.77682	0.75146
YMR186W	4.88715	10.6672	2.1827			YGR161W-C	15.6576	8.77047	0.560143
YLR044C	2.74671	10.651	3.87773			YCR006C	8.25365	8.75145	1.06031
YGL056C	6.55441	10.5944	1.61638			YNL231C	19.5609	8.74035	0.446826
YCR024C-B	3.68939	10.5823	2.8683			YPL061W	10.9925	8.72132	0.793392
YCL007C	2.79108	10.5459	3.77843			YGR050C	16.9643	8.69278	0.512415
YML027W	3.37517	10.5095	3.11377			YDL072C	3.88307	8.68326	2.23618
YJL035C	3.25317	10.5055	3.22929			YDR216W	6.48307	8.6785	1.33864
YEL071W	3.98514	10.4044	2.61079			YGL036W	8.96459	8.61983	0.961543
YOR136W	7.97767	10.3761	1.30064			YOR193W	10.4711	8.61825	0.823051
YJR018W	3.02767	10.3316	3.41239			YFL063W	16.4125	8.60398	0.524233
YFL039C	4.05538	10.3073	2.54164			YPL255W	12.8984	8.60398	0.667056
YIL149C	2.93155	10.2871	3.50909			YBL099W	7.79323	8.55323	1.09752
YPR001W	5.34925	10.2507	1.91629			YGR211W	14.9161	8.52469	0.571508
YBL029C-A	6.42502	10.2143	1.58977			YOL113W	5.25417	8.51993	1.62156
YGR027W-A	4.89455	10.1658	2.07696			YMR250W	3.30417	8.48981	2.56942
YGR027W-B	4.89455	10.1658	2.07696			YOR053W	4.8513	8.46761	1.74543
YDR258C	5.00545	10.0728	2.01236			YMR266W	9.4961	8.45968	0.890859
YKL109W	8.059	10.0445	1.24637			YNR017W	9.34375	8.43431	0.902668
YGL007C-A	5.09787	10.0162	1.96478			YGR161C	16.6698	8.42162	0.505202
YGR014W	3.40844	9.9636	2.92322			YDR261C-C	13.826	8.41211	0.608425
YDR072C	5.94074	9.9636	1.67717			YDR261C-D	13.826	8.41211	0.608425
YER071C	3.44541	9.95956	2.89068			YEL032W	10.4169	8.35661	0.802214
YNL241C	4.01841	9.91104	2.46641			YOL007C	11.7271	8.35185	0.712185
YOR271C	3.12379	9.90295	3.17017			YKL043W	15.6339	8.33441	0.5331
YDL055C	3.87054	9.8059	2.53347			YOL060C	10.8469	8.25988	0.761498
YPL106C	4.70601	9.78568	2.0794			YBL043W	11.5273	8.2583	0.716409
YCR065W	5.49343	9.77355	1.77914			YNL337W	16.2094	8.25354	0.509183
YPL255W	6.46199	9.74929	1.50871			YGR192C	7.04505	8.25195	1.17131
YDR214W	4.30676	9.72098	2.25715			YKL225W	16.671	8.24128	0.494348
YJL196C	3.92969	9.69672	2.46756			YLR100W	7.39714	8.22817	1.11234
YIL057C	7.17547	9.68055	1.34912			YIL155C	6.51016	8.21865	1.26244
YDL076C	4.3696	9.66842	2.21265			YER159C	9.9125	8.21072	0.82832
YER092W	2.97222	9.61585	3.23524			YGR138C	15.0177	8.20914	0.54663
YGL104C	4.89455	9.60372	1.96213			YOR140W	8.25026	8.17584	0.990979
YER137C-A	3.95556	9.58754	2.42381			YNL104C	8.7987	8.15364	0.926687
YER138C	3.95556	9.58754	2.42381			YMR211W	5.3388	8.12668	1.52219
YLR355C	3.85205	9.55115	2.4795			YPL106C	7.80339	8.12668	1.04143
YLR111W	5.21247	9.53497	1.82926			YFL064C	10.9112	8.1029	0.742622
YPR124W	3.12009	9.51071	3.04822			YNL055C	11.1211	8.10131	0.728463
YPR126C	3.9186	9.41771	2.40334			YPR124W	8.57865	8.09814	0.943988
YDR042C	3.33081	9.37727	2.81532			YLR298C	2.53229	8.0807	3.19106
YJR115W	7.22722	9.37323	1.29693			YEL034C-A	11.3885	8.0474	0.706622
YCR064C	5.46385	9.35705	1.71254			YLR099C	7.06537	8.04423	1.13854
YDR157W	4.01841	9.32066	2.31949			YLR260W	6.78438	8.04423	1.1857
YDL060W	2.28462	9.31257	4.07621			YDR380W	6.49662	8.03154	1.23627
YMR305C	6.49895	9.24787	1.42298			YGL001C	12.0148	8.02678	0.668072
YEL034C-A	5.57106	9.20744	1.65273			YLR216C	5.72813	8.01093	1.39852
YDR133C	3.26426	9.19126	2.81572			YGL071W	12.7326	7.99666	0.628048
YKR013W	5.00915	9.17104	1.83086			YER001W	12.8781	7.98714	0.62021
YGR154C	2.14783	9.15891	4.26426			YCR065W	9.61459	7.97128	0.829082
YLR260W	3.99992	9.15487	2.28876			YJL042W	8.22318	7.9364	0.965125
YJL119C	3.67461	9.15083	2.49029			YAL012W	5.39297	7.93164	1.47074
YBR068C	4.77625	9.14274	1.91421			YDL022W	12.5057	7.93164	0.634241
YOL007C	7.67084	9.09421	1.18556			YHR136C	8.41615	7.92688	0.941866
YLR400W	5.90747	9.074	1.53602			YOL111C	12.5938	7.9253	0.629304
YPR138C	2.55448	9.06995	3.55061			YMR122W-A	9.97344	7.9142	0.793528
YOR222W	1.73749	9.06186	5.21549			YNR018W	11.1956	7.89676	0.705346
YLL027W	7.92961	9.01334	1.13667			YLR111W	9.62474	7.892	0.81997
YLR154C	4.41027	9.00121	2.04097			YGR137W	3.7612	7.88407	2.09616
YOR221C	1.93342	8.98908	4.64931			YOL052C-A	10.0242	7.85077	0.78318
YJL048C	3.13488	8.9729	2.86228			YJL048C	6.68958	7.82223	1.16931
YOR192C-A	4.98327	8.94864	1.79574			YDR157W	7.62735	7.8032	1.02306
YOR192C-B	4.98327	8.94864	1.79574			YML101C	8.02682	7.80003	0.971745
YBR126W-B	4.85388	8.9446	1.84277			YGR189C	11.6052	7.79844	0.671978
YJR146W	4.34003	8.90416	2.05164			YPL057C	14.08	7.77942	0.552517
YKL043W	3.95187	8.89607	2.25111			YMR199W	9.70599	7.77466	0.801016
YGR028W	4.06647	8.88394	2.18468			YBR049C	7.19401	7.76039	1.07873
YPL240C	4.99066	8.83946	1.7712			YER145C	13.4536	7.76039	0.576824
YBL074C	3.31232	8.83138	2.66622			YHR001W	10.1359	7.73502	0.763128
YGR192C	2.08869	8.8152	4.22045			YML091C	13.6534	7.73184	0.566295
YGL055W	6.37696	8.81116	1.38172			YEL033W	5.96849	7.71916	1.29332
YAL068W-A	5.85946	8.74598	1.49263			YLR438W	11.0635	7.71757	0.697568
YNL055C	6.77252	8.73028	1.28908			YKL211C	3.65625	7.6922	2.10385
YGR234W	2.88349	8.70602	3.01926			YDL125C	5.76537	7.68427	1.33283
YDR194C	3.60807	8.6858	2.40733			YLL067W-A	13.8599	7.67793	0.553967
YMR306W	6.5618	8.6858	1.32369			YDR073W	14.3711	7.67317	0.533931
YOL126C	5.10157	8.68176	1.70178			YBR019C	8.11146	7.66525	0.94499
YHR136C	6.15515	8.6211	1.40063			YIL056W	17.1031	7.65732	0.447714
YOL125W	4.87237	8.48362	1.74117			YDL124W	6.73021	7.63829	1.13493
YPR145W	4.63208	8.43914	1.82189			YNL098C	7.30235	7.61767	1.04318
YJR078W	4.7208	8.4351	1.78679			YJR009C	5.75521	7.61133	1.32251
YLR342W	7.62647	8.41083	1.10285			YNL097W-A	7.36667	7.60499	1.03235
YGR117C	3.05355	8.39466	2.74915			YMR108W	13.975	7.60182	0.543958
YOR065W	4.89455	8.39062	1.71428			YEL060C	9.53334	7.59865	0.797061
YDR232W	3.1127	8.3704	2.68912			YLR044C	11.7779	7.57486	0.643144
YDR043C	3.51195	8.34614	2.3765			YGL007W	4.95625	7.56693	1.52675
YDR073W	4.76516	8.34614	1.75149			YAL038W	11.4089	7.56376	0.662973
YAR010C	2.90937	8.34614	2.86871			YOL019W	7.71198	7.559	0.980164
YLR283W	6.24388	8.334	1.33475			YER088W-B	8.9849	7.55266	0.840595
YEL017C-A	7.1311	8.30165	1.16415			YOR277C	2.8099	7.53205	2.68054
YEL020C-B	5.26423	8.28548	1.57392			YOL104C	10.6776	7.52888	0.705109
YAL001C	5.13484	8.25717	1.60807			YGR197C	10.1935	7.52412	0.73813
YLR047C	4.29936	8.25313	1.91962			YKL085W	8.91042	7.52095	0.844062
YMR145C	5.08678	8.23291	1.61849			YKL164C	5.63333	7.51936	1.3348
YJR113C	7.14959	8.23291	1.15152			YCR064C	10.7047	7.4813	0.698881
YDL015C	5.03872	8.21674	1.63072			YEL027W	10.4576	7.47496	0.714791
YBR020W	7.32703	8.18034	1.11646			YDR472W	1.72995	7.47021	4.31817
YOL098C	3.23469	8.14395	2.51769			YGR014W	8.125	7.44166	0.915897
YBR008C	3.70048	8.03882	2.17237			YHR173C	4.20807	7.44166	1.76842
YML102W	2.94264	8.03477	2.73046			YLR342W	12.0859	7.44166	0.615729
YHR011W	3.39735	8.03477	2.36501			YDR261W-A	6.44922	7.43373	1.15266
YCL040W	4.27349	7.98625	1.86879			YDR261W-B	6.44922	7.43373	1.15266
YGR157W	4.3733	7.94986	1.81782			YER017C	8.14531	7.43373	0.912639
YDL133C-A	4.1404	7.92964	1.91518			YLR437C	8.81224	7.42105	0.842129
YGL007W	3.69679	7.91346	2.14063			YJR056C	7.86094	7.41153	0.942831
YGL038C	2.56927	7.88516	3.06903			YKL210W	4.02526	7.41153	1.84126
YOR007C	3.64134	7.85685	2.15768			YML008C	8.73776	7.37031	0.8435
YGR211W	4.96479	7.84876	1.58089			YMR102C	8.88334	7.37031	0.829678
YOL109W	5.22356	7.83259	1.49947			YML103C	4.85807	7.33701	1.51027
YER103W	2.61363	7.80833	2.98754			YJR058C	4.74636	7.33542	1.54549
YOL026C	3.21621	7.78406	2.42026			YKL109W	17.2589	7.33225	0.42484
YKL164C	2.46576	7.78002	3.15523			YLR256W	11.7609	7.32908	0.623171
YJR037W	5.78178	7.76789	1.34351			YOR278W	2.74896	7.32749	2.66555
YPR008W	3.67461	7.7598	2.11174			YDR152W	5.28802	7.31481	1.38328
YDR173C	2.19959	7.75576	3.526			YMR015C	15.6745	7.31481	0.46667
YDR543C	3.34929	7.75576	2.31564			YLR410W-A	4.68203	7.31164	1.56164
YDR152W	2.39552	7.75172	3.23592			YLR410W-B	4.68203	7.31164	1.56164
YOR344C	2.94634	7.71532	2.61861			YOR065W	7.81693	7.30212	0.934142
YCL021W-A	3.88532	7.68297	1.97743			YLR219W	4.42136	7.29736	1.65048
YGL071W	6.04795	7.68297	1.27034			YJL225W-A	9.39792	7.27358	0.773956
YLR089C	4.09974	7.67893	1.87303			YJL148W	2.99609	7.25772	2.42239
YOR053W	2.85022	7.6668	2.68989			YER053C	10.5083	7.24028	0.689003
YBR158W	3.67091	7.63041	2.07861			YCL018W	5.21354	7.23552	1.38783
YPL187W	2.7652	7.63041	2.75944			YOR052C	5.35573	7.23077	1.3501
YFL064C	8.15142	7.62636	0.935587			YDR232W	8.55834	7.21967	0.843583
YER037W	4.22543	7.6021	1.79913			YKL060C	9.5638	7.21808	0.754729
YDR036C	3.85575	7.56975	1.96324			YFL015C	3.93386	7.21808	1.83486
YIL068W-A	3.85205	7.56166	1.96302			YDR335W	6.14792	7.20381	1.17175
YLR303W	2.40291	7.54144	3.13846			YFR012W	5.03073	7.18954	1.42912
YFL062W	9.5562	7.5374	0.788745			YGR127W	2.53568	7.18478	2.83348
YIL177W-A	7.79283	7.52123	0.965147			YCR063W	4.01511	7.18161	1.78865
YOR042W	2.17001	7.51718	3.46412			YOR342C	16.7307	7.17844	0.429057
YPL003W	2.39182	7.49292	3.13273			YBR067C	13.0914	7.16892	0.547605
YOL034W	3.40844	7.4727	2.19241			YBR070C	8.12162	7.16575	0.882306
YGL050W	5.41949	7.46866	1.37811			YER137C-A	9.24219	7.16099	0.774816
YOL124C	3.84466	7.46866	1.94261			YER138C	9.24219	7.16099	0.774816
YPR144C	3.23099	7.46866	2.31157			YMR058W	11.0669	7.15307	0.646346
YGR189C	4.79473	7.43227	1.55009			YDR034C-C	7.20078	7.14355	0.992052
YOR064C	4.44354	7.43227	1.6726			YDR034C-D	7.20078	7.14355	0.992052
YCL064C	3.49716	7.42013	2.12176			YHR183W	4.31979	7.14197	1.65331
YDR262W	9.04604	7.38374	0.81624			YHR216W	5.00703	7.13879	1.42575
YPR072W	5.47125	7.38374	1.34955			YHR082C	6.33073	7.12611	1.12564
YOR082C	6.83166	7.37161	1.07904			YKL035W	10.6675	7.12452	0.667875
YGR067C	8.30299	7.36757	0.887339			YPL258C	9.1474	7.10232	0.776431
