## Supplementary material for "Altered Mediator dynamics during heat shock in budding yeast": Table S2

### Sheet: Sheet1
Table S2. Analysis of promoters from the 1000 showing highest Pol II occupancy, and increased occupancy >3X (371 genes) , after CdCl2 exposure
Enriched GO terms					Enriched TFBS
Pvalue GO term Number of Genes GO ID					pvalue tfbs Promoters Predicted TFBS
10^-4 sulfur amino acid metabolic process 4 96					10^-7 AFT2 36 133
10^-9 sulfate assimilation 9 103					10^-9 CBF1 41 59
10^-5 fungal-type vacuole lumen 5 328					10^-6 HSF1 34 56
10^-7 retrotransposon nucleocapsid 20 943					10^-7 MET31 11 15
10^-5 catalytic activity 51 3824					10^-8 MET32 12 14
10^-4 asparaginase activity 4 4067					10^-4 MET4 5 5
10^-5 aspartic-type endopeptidase activity 13 4190					10^-9 MSN2 27 40
10^-5 glucose metabolic process 8 6006					10^-10 MSN4 31 59
10^-4 amino acid metabolic process 9 6520					10^-6 SKN7 30 58
10^-4 asparagine metabolic process 4 6528					10^-4 YAP1 14 19
10^-4 asparagine catabolic process 4 6530
10^-4 methionine metabolic process 6 6555					TFs shown in red were identified as enriched at genes having increased mRNA abundance after CdCl2 exposure by Hosiner et al. (2014)
10^-4 phospholipid metabolic process 5 6644
10^-9 sulfur metabolic process 11 6790
10^-5 response to stress 24 6950
10^-5 response to oxidative stress 15 6979
10^-4 cellular response to nitrogen starvation 4 6995
10^-4 vacuolar protein catabolic process 19 7039
10^-6 amino acid biosynthetic process 19 8652
10^-10 methionine biosynthetic process 17 9086
10^-4 dna integration 10 15074
10^-8 oxidoreductase activity 39 16491
10^-10 cysteine biosynthetic process 10 19344
10^-7 transposition 20 32196
10^-7 transposition, rna-mediated 20 32197
10^-10 cellular response to heat 45 34605
10^-4 response to drug 17 42493
10^-9 cell redox homeostasis 17 45454
10^-4 viral procapsid maturation 10 46797
10^-8 oxidation reduction 39 55114
