## Supplementary material for "Altered Mediator dynamics during heat shock in budding yeast": Table S3-Yeast strains

### Sheet: Sheet1
Name	Description	Genotype	Source
BY4741	Laboratory Strain	MAT-a his3∆1 leu2∆0 met15∆0 ura3∆0
RMYDS1	BY4741 med15-myc	MAT-a his3∆1 leu2∆0 met15∆0 -Gal11myc::URA3	This study
RMYDS2	BY4741 med18-myc	MAT-a his3∆1 leu2∆0 met15∆0 -srb5myc::URA3	This study
YFR1321	Parent-AA	MATα ade2-1,his3-11,15, leu2-3,112, trp1-1, ura3-1, can1-100 tor1-1 fpr1::NAT RPL13A-2xFKPB12::TRP1	Jeronimo & Robert, Nat Struct Mol Biol,2014
YFR1544	med17-AA	MATα ade2-1,his3-11,15, leu2-3,112, trp1-1, ura3-1, can1-100 tor1-1 fpr1::NAT RPL13A-2xFKPB12::TRP1 SRB4-FRB::kanMX6	Jeronimo & Robert, Nat Struct Mol Biol,2014
RMYDS10	Parent AA med18-myc	MATα ade2-1,his3-11,15, leu2-3,112, trp1-1, can1-100 tor1-1 fpr1::NAT RPL13A-2xFKPB12::TRP1 srb5myc::URA3	This study
RMY1321-G	Parent AA med15-myc	MATα ade2-1,his3-11,15, leu2-3,112, trp1-1, ura3-1, can1-100 tor1-1 fpr1::NAT RPL13A-2xFKPB12::TRP1 Gal11-13myc::skHIS3	Knoll et al., eLife,2018
KHW127	kin28-AA	MATα, ade2-1, his3-11,15, leu2-3,112, trp1-1, ura3-1, can1-100 tor1-1, fpr1::NAT, RPL13A-2xFKB12::TRP1, KIN28-FRB::HIS3	Knoll et al., eLife,2018
EKY18	kin28-AA med18-myc	MATα ade2-1 trp1-1 can1-100 leu2-3, 112, his3-11, 15, ura3 tor1-1 fpr1::NAT RPL13A-2xFKBP12::TRP1 KIN28-FRB::HIS3 MED18-18MYC::klURA3	Knoll et al., eLife,2018
TBY128	kin28-AA med15-myc	MATα ade2-1 trp1-1 can1-100 leu2-3, 112, his3-11, 15, ura3 tor1-1 fpr1::NAT RPL13A-2xFKBP12::TRP1 KIN28-FRB::HIS3 MED15-18MYC::klURA3	Knoll et al., eLife,2018
EKY19	kin28-taf1-AA med18-myc	MATα ade2-1 trp1-1 can1-100 leu2-3, 112, his3-11, 15, ura3 tor1-1 fpr1::NAT RPL13A-2xFKBP12::TRP1 KIN28-FRB::HIS3 TAF1-FRB::KanMX MED18-13MYC::HIS3 (S.k.)	Knoll et al., eLife,2018
EKY20	kin28-taf1-AA med15-myc	MATα ade2-1 trp1-1 can1-100 leu2-3, 112, his3-11, 15, ura3 tor1-1 fpr1::NAT RPL13A-2xFKBP12::TRP1 KIN28-FRB::HIS3 TAF1-FRB::KanMX MED15-13MYC::HIS3 (S.k.)	Knoll et al., eLife,2018
EKY21	kin28-tbp-AA med18-myc	MATα ade2-1 trp1-1 can1-100 leu2-3, 112, his3-11, 15, ura3 tor1-1 fpr1::NAT RPL13A-2xFKBP12::TRP1 KIN28-FRB-EGFP::hph TBP-FRB::KanMX MED18-13MYC::HIS3 (S.k.)	Knoll et al., eLife,2018
EKY22	kin28-tbp-AA med15-myc	MATα ade2-1 trp1-1 can1-100 leu2-3, 112, his3-11, 15, ura3 tor1-1 fpr1::NAT RPL13A-2xFKBP12::TRP1 KIN28-FRB-EGFP::hph TBP-FRB::KanMX MED15-13MYC::HIS3 (S.k.)	Knoll et al., eLife,2018
EKY23	kin28-rpb3-AA med18-myc	MATα ade2-1 trp1-1 can1-100 leu2-3, 112, his3-11, 15, ura3 tor1-1 fpr1::NAT RPL13A-2xFKBP12::TRP1 KIN28-FRB::HIS3 RPB3-FRB::KanMX MED18-13MYC::HIS3 (S.k.)	Knoll et al., eLife,2018
EKY24	kin28-rpb3-AA med15-myc	MATα ade2-1 trp1-1 can1-100 leu2-3, 112, his3-11, 15, ura3 tor1-1 fpr1::NAT RPL13A-2xFKBP12::TRP1 KIN28-FRB::HIS3 RPB3-FRB::KanMX MED15-13MYC::HIS3 (S.k.)	Knoll et al., eLife,2018
CBY10037	rap1-ts	MAT-a his3∆1 leu2∆0 met15∆0 ura3∆0 rap1-2ts	Li et al. 2011
