## Supplementary material for "Altered Mediator dynamics during heat shock in budding yeast": Table S4-ChIP-seq summary

### Sheet: Sheet1
Table S4. Summary of ChIP-seq experiments.
Experiment	Figure	Yeast strain	Description	ChIP target	File name	Accession number
Pol II ChIP after heat shock	Figure 1	BY4741	no heat shock	Pol II	BY4741_PolII_noHS	PRJNA657372
	Figure 1	BY4741	15 min heat shock	Pol II	BY4741_PolII_HS15	PRJNA657372
	Figure 1	BY4741	30 min heat shock	Pol II	BY4741_PolII_HS30	PRJNA657372
	Figure 1	YFR1321	no heat shock +rapamycin	Pol II	YFR1321_PolII_noHS_rep1	PRJNA657372
	Figure 1	YFR1321	15 min heat shock +rapamycin	Pol II	YFR1321_PolII_HS15_rep1	PRJNA657372
	Figure 1	YFR1321	30 min heat shock +rapamycin	Pol II	YFR1321_PolII_HS30_rep1	PRJNA657372
	Figure 1, 4	YFR1321	no heat shock +rapamycin	Pol II	YFR1321_PolII_noHS_rep2	PRJNA657372
	Figure 1, 4	YFR1321	15 min heat shock +rapamycin	Pol II	YFR1321_PolII_HS15_rep2	PRJNA657372
	Figure 1	YFR1544	no heat shock +rapamycin	Pol II	YFR1544_PolII_noHS_rep1	PRJNA657372
	Figure 1	YFR1544	15 min heat shock +rapamycin	Pol II	YFR1544_PolII_HS15_rep1	PRJNA657372
	Figure 1	YFR1544	30 min heat shock +rapamycin	Pol II	YFR1544_PolII_HS30_rep1	PRJNA657372
	Figure 1	YFR1544	no heat shock +rapamycin	Pol II	YFR1544_PolII_noHS_rep2	PRJNA657372
	Figure 1	YFR1544	15 min heat shock +rapamycin	Pol II	YFR1544_PolII_HS15_rep2	PRJNA657372
Med15 ChIP after heat shock	Figure 2, 4, S3	BY4741	no heat shock	Med15	BY4741_Med15_noHS_rep1	PRJNA657372
	Figure 4, S3	BY4741	15 min heat shock	Med15	BY4741_Med15_HS15_rep1	PRJNA657372
		BY4741	no heat shock	Med15	BY4741_Med15_noHS_rep2	PRJNA657372
		BY4741	15 min heat shock	Med15	BY4741_Med15_HS15_rep2	PRJNA657372
		RMY1321-G	no heat shock no rapamycin	Med15	YFR1321_Med15_noHS_norapa_rep1	PRJNA657372
	Figure 2	RMY1321-G	no heat shock +rapa	Med15	YFR1321_Med15_noHS_rep1	PRJNA657372
	Figure 2	RMY1321-G	15 min heat shock +rapa	Med15	YFR1321_Med15_HS15_rep1	PRJNA657372
		RMY1321-G	no heat shock no rapamycin	Med15	YFR1321_Med15_noHS_norapa_rep2	PRJNA657372
	Figure S1, Figure 4	RMY1321-G	no heat shock +rapa	Med15	YFR1321_Med15_noHS_rep2	PRJNA657372
	Figure S1, Figure 4	RMY1321-G	15 min heat shock +rapa	Med15	YFR1321_Med15_HS15_rep2	PRJNA657372
	Figure 2, 4, 5B, 6B, S3, S4, S5	TBY128 (kin28-AA)	no heat shock +rapa	Med15	kin28AA_Med15_noHS_rep1	PRJNA657372
	Figure 2, 4, 5B, S3	TBY128 (kin28-AA)	15 min heat shock +rapa	Med15	kin28AA_Med15_HS15_rep1	PRJNA657372
	Figure S1	TBY128 (kin28-AA)	no heat shock +rapa	Med15	kin28AA_Med15_noHS_rep2	PRJNA657372
	Figure S1	TBY128 (kin28-AA)	15 min heat shock +rapa	Med15	kin28AA_Med15_HS15_rep2	PRJNA657372
	Figure 5A	TBY128 (kin28-AA)	no heat shock	Med15	Kin28_AAR-Gal11	PRJNA413080
	Figure 5A	EKY20 (kin28-taf1-AA)	no heat shock	Med15	Kin28_Taf1_AAR-Gal11	PRJNA413080
	Figure 5A	EKY22 (kin28-tbp-AA)	no heat shock	Med15	Kin28-TBP_AAR-Gal11	PRJNA413080
	Figure 5A	EKY24 (kin28-rpb3-AA)	no heat shock	Med15	Kin28_Rpb3_AAR-Gal11	PRJNA413080
	Figure 5B, S4	EKY20 (kin28-taf1-AA)	15 min heat shock	Med15	kin28-taf1AA_Med15_HS15_rep1	PRJNA657372
	Figure 5B, S4	EKY22 (kin28-tbp-AA)	15 min heat shock	Med15	kin28-tbpAA_Med15_HS15_rep1	PRJNA657372
	Figure 5B, S4	EKY24 (kin28-rpb3-AA)	15 min heat shock	Med15	kin28-rpb3AA_Med15_HS15_rep1	PRJNA657372
		EKY20 (kin28-taf1-AA)	15 min heat shock	Med15	kin28-taf1AA_Med15_HS15_rep2	PRJNA657372
		EKY22 (kin28-tbp-AA)	15 min heat shock	Med15	kin28-tbpAA_Med15_HS15_rep2	PRJNA657372
		EKY24 (kin28-rpb3-AA)	15 min heat shock	Med15	kin28-rpb3AA_Med15_HS15_rep2	PRJNA657372
Med18 ChIP after heat shock	Figure 3, S3	BY4741	no heat shock	Med18	BY4741_Med18_noHS_rep1	PRJNA657372
	Figure 3, S3	BY4741	15 min heat shock	Med18	BY4741_Med18_HS15_rep1	PRJNA657372
		BY4741	no heat shock	Med18	BY4741_Med18_noHS_rep2	PRJNA657372
		BY4741	15 min heat shock	Med18	BY4741_Med18_HS15_rep2	PRJNA657372
	Figure 3, 4, 5A, 6B, S3, S5	EKY18 (kin28-AA)	no heat shock +rapa	Med18	kin28AA_Med18_noHS_rep1	PRJNA657372
	Figure 3, 4, S3	EKY18 (kin28-AA)	15 min heat shock +rapa	Med18	kin28AA_Med18_HS15_rep1	PRJNA657372
	Figure 5B, S4	EKY18 (kin28-AA)	no heat shock +rapa	Med18	kin28AA_Med18_noHS_rep2	PRJNA657372
	Figure 5B	EKY18 (kin28-AA)	15 min heat shock +rapa	Med18	kin28AA_Med18_HS15_rep2	PRJNA657372
		EKY18 (kin28-AA)	30 min heat shock +rapa	Med18	kin28AA_Med18_HS30	PRJNA657372
	Figure 5A	EKY19 (kin28-taf1-AA)	no heat shock	Med18	Kin28-Taf1_AAR-Srb5Myc	PRJNA413080
	Figure 5A	EKY21 (kin28-tbp-AA)	no heat shock	Med18	kin28-tbpAA_Med18_noHS	PRJNA657372
	Figure 5A	EKY23 (kin28-rpb3-AA)	no heat shock	Med18	Kin28-Rpb3_AAR-Srb5Myc	PRJNA413080
	Figure 5B, S4	EKY19 (kin28-taf1-AA)	15 min heat shock	Med18	kin28-taf1AA_Med18_HS15_rep2	PRJNA657372
	Figure 5B, S4	EKY21 (kin28-tbp-AA)	15 min heat shock	Med18	kin28-tbpAA_Med18_HS15_rep2	PRJNA657372
	Figure 5B, S4	EKY23 (kin28-rpb3-AA)	15 min heat shock	Med18	kin28-rpb3AA_Med18_HS15_rep2	PRJNA657372
		EKY19 (kin28-taf1-AA)	15 min heat shock	Med18	kin28-taf1AA_Med18_HS15_rep1	PRJNA657372
		EKY21 (kin28-tbp-AA)	15 min heat shock	Med18	kin28-tbpAA_Med18_HS15_rep1	PRJNA657372
		EKY23 (kin28-rpb3-AA)	15 min heat shock	Med18	kin28-rpb3AA_Med18_HS15_rep1	PRJNA657372
		EKY19 (kin28-taf1-AA)	30 min heat shock	Med18	kin28-taf1AA_Med18_HS30	PRJNA657372
		EKY21 (kin28-tbp-AA)	30 min heat shock	Med18	kin28-tbpAA_Med18_HS30	PRJNA657372
		EKY23 (kin28-rpb3-AA)	30 min heat shock	Med18	kin28-rpb3AA_Med18_HS30	PRJNA657372
Pol II ChIP after CdCl2	Figure 6A, S5	DSY10	No CdCl2 +rapa	Pol II	YFR1321_PolII_noCdCl2	PRJNA657372
	Figure 6A, S5	DSY10	1 hr CdCl2 +rapa	Pol II	YFR1321_PolII_CdCl2_rep1	PRJNA657372
		DSY10	1 hr CdCl2 +rapa	Pol II	YFR1321_PolII_CdCl2_rep2	PRJNA657372
Med15 ChIP after CdCl2	Figure 6B, S5	TBY128 (kin28-AA)	1 hr CdCl2 +rapa	Med15	kin28AA_Med15_CdCl2_rep1	PRJNA657372
		TBY128 (kin28-AA)	1 hr CdCl2 +rapa	Med15	kin28AA_Med15_CdCl2_rep2	PRJNA657372
Med18 ChIP after CdCl2		EKY18 (kin28-AA)	1 hr CdCl2 +rapa	Med18	kin28AA_Med18_CdCl2_rep1	PRJNA657372
	Figure 6B, S5	EKY18 (kin28-AA)	1 hr CdCl2 +rapa	Med18	kin28AA_Med18_CdCl2_rep2	PRJNA657372
Rap1 ChIP	Figure 3C	BY4741	1 hr 37˚C	Rap1	BY4741_Rap1	PRJNA657372
		CBY10037 (rap1-ts)	1 hr 37˚C	Rap1	rap1-ts_Rap1	PRJNA657372
Input		YFR1321			YFR1321_input	PRJNA657372
